# Nitrogen deposition is negatively related to species richness and abundance of threatened species in Swiss butterflies

**DOI:** 10.1101/2020.07.10.195354

**Authors:** Tobias Roth, Lukas Kohli, Beat Rihm, Reto Meier, Valentin Amrhein

**Affiliations:** Department of Environmental Sciences, Zoology, University of Basel, Basel, Switzerland; Hintermann Weber AG, Austrasse 2a, 4153 Reinach, Switzerland; Meteotest, Fabrikstrasse 14, 3012 Bern, Switzerland; Federal Office for the Environment (FOEN), Air Pollution Control and Chemicals Division, 3003 Bern, Switzerland

**Keywords:** Deposition model, elevational gradient, Lepidoptera, microclimate, microclimatic cooling, plant insect interactions, trophic interactions, vegetation

## Abstract

Nitrogen (N) deposition caused by agriculture and combustion of fossil fuels is a major threat to plant diversity, but the effects on higher trophic levels are less clear. In this study we investigated how N deposition may affect species richness and abundance (number of individuals per species) in butterflies. We started with reviewing the literature and found that vegetation parameters might be as important as climate and habitat variables in explaining variation in butterfly species richness. It thus seems likely that increased N deposition indirectly affects butterfly communities via its influence on plant communities. We then analysed data from the Swiss biodiversity monitoring program surveying species diversity of vascular plants and butterflies in 383 study sites of 1 km^2^ that are regularly distributed over Switzerland, covering a modelled N deposition gradient from 2 to 44 kg N ha ^−1^ yr^−1^. Using traditional linear models and structural equation models, we found that high N deposition was consistently linked to low butterfly diversity, suggesting a net loss of butterfly diversity through increased N deposition. At low elevations, N deposition may contribute to a reduction in butterfly species richness via microclimatic cooling due to increased plant biomass. At higher elevations, negative effects of N deposition on butterfly species richness may also be mediated by reduced plant species richness. In most butterfly species, abundance was negatively related to N deposition, but the strongest negative effects were found for species of conservation concern. We conclude that in addition to factors such as intensified agriculture, habitat fragmentation and climate change, N deposition is likely to play a key role in negatively affecting butterfly diversity and abundance.

**Article Impact Statement:** Nitrogen deposition negatively affects butterfly species richness and butterfly abundance, particularly in species of conservation concern.

**Data accessibility and reproducibility of results:** Data and R-scripts to reproduce the results of this manuscript including figures and tables are provided at https://github.com/TobiasRoth/NDep_butterflies. Raw data for analyses are provided in the folder “data”, and the folder “R” contains the R-Script that was used to export the data from the BDM database and to produce the figures and tables of the manuscript.
