## Supplementary material for "Nitrogen deposition is negatively related to species richness and abundance of threatened species in Swiss butterflies": Excel file with a table listing the 32 studies used in the literature review and a table listing the predictor variables extracted from these studies.

### Sheet: References
Reference	Journal	Year	Pages	Country / region	Habitat	Grain Size	Sampling sites	Species group	Temporal	Remarks
Aguirre-Guitierrez et al 2017	Global Ecology and Biogeography	2017	1126–1137	Netherlands	mixed	up to 1km	6075	total	no	Compared to functional diversity, lidar to infer vegetation structure
Badik et al 2015	Ecological Entomology	2015	585–595	California	mixed	?	4	total	yes	Focused on climatic variability, not all variabes considerd
Chen et al 2014	Biodiversity Conservation	2014	1453–1467	China	mixed	mixed	58	total	no
Dallimer et al 2012	Diversity and Distributions	2012	742–753	England	rivers	15min	105	total	no
Dover et al 2011	Journal of Insect Conservation	2011	523–538	Spain	mixed	?	9	total	no
Fleishman et al 2005	Biological Journal of the Linnean Society	2005	157–166	USA	rivers	10min	85	total	no	only reletionship with measures of plant diversity
Flick et al 2012	Agriculture, Ecosystem and Environment	2012	123–133	Canada	mixed	150m	40	total	no
Gutierrez et al 2010	Journal of Biogeography	2010	1706–1720	Spain	mixed	500m	180	total	no
Hawkins 2010	Journal of Biogeography	2010	647–656	Several	mixed	regions	multiple studies	total	no
Hawkins and Porter 2003a	Ecological Entomology	2003	678–686	WP	mixed	atlas	–	total	no
Hawkins and Porter 2003b	American Naturalist	2003	40–49	NA	mixed	atlas	–	total	no
Kerr et al 2001	PNAS	2001	11365–11370	Canada	mixed	atlas	–	total	no
Kivinen et al 2007	Agriculture, Ecosystem and Environment	2007	453–460	Finnland	mixed	mixed	358	declining species	no	plus stable and increasing species
Kumar et al 2009	Biodiversity Conservation	2009	739–763	USA	mountainous	20x50m	76	total	no
Kumar et al 2015	Ecological Research	2015	909–919	Eastern Himalaya	mixed	5m	23	total	no
Kuussaari et al 2007	Agriculture, Ecosystem and Environment	2007	366–376	Finnland	agricultural	mixed	1010	total	no
Luppi et al 2018	Agriculture, Ecosystem and Environment	2018	138–148	Italy	mixed	400m–1300m	44	total	no	plus 6 functional groups
Mac Nally et al. 2003	Biodiversity Conservation	2003	21–31	USA	mixed	mixed	49	total	no
Marini et al 2009	Insect Conservation and Diversity	2009	213–220	Italy	mixed	15min	44	total	no
Melliger et al 2017	Urban Ecosystem	2017	1095–1107	Switzerland	meadows/ ruderal	mixed	88	total	no
Mendez et al 2007	Ecology	2007	605–611	Great Britain	mixed	atlas	–	total	no
Nice et al 2014	Ecology	2010	2155–2168	USA	mixed	mixed	1	total	yes
Ozdemirel 2013	Applied Ecology and Environental Research	2013	407–422	Turkey	mixed	Atlas	120	total	no
Pekin 2013	Conservation Biology	2013	1439–1448	Turkey	mixed	provinces	81	total	no	plus threatened butterflies
Robinson et al 2014	Ecological Modelling	2014	15–25	Czech Republic	mixed	mixed	20	total	yes	Fourth corner approach
Schneider and Fry 2001	Journal of Insect Conservation	2001	163–171	Sweden	grassland	mixed	11	total	no
Soga et al 2015	Journal of Insect Conservation	2015	781–790	Japan	mixed	1km	48	total	no	plus open and woodland species
Stefanescu et al 2004	Journal of Biogeography	2004	905–915	Spain	mixed	mixed	55	total	no
Stefanescu et al 2011	Ecography	2011	353–363	Spain	mixed	mixed	82	total	no	plus 11 species groups
Topp and Loos 2019	Journal of Insect Conservation	2019	225–237	South Africa	Scrub	5 min	32	total	no
Wettstein and Schmid 1999	Journal of Applied Ecology	1999	252	Switzerland	wetlands	540m	24	total	no
White and Kerr 2007	Global Ecology and Biogeography	2007	290–299	Canada	mixed	atlas	–	total	no

### Sheet: Variables
Category	Subcategory	Predictor_variable	Effect	Description	Reference
Habitat	Land-use intensity	Agriculture	-1	Proportion of agriculture	Aguirre-Guitierrez et al 2017
Habitat	Habitat-availability	Artificial surfaces	-1	Proportion of urban areas	Aguirre-Guitierrez et al 2017
Habitat	Habitat-availability	Forest	-1	Proportion of forest, deciduous forest	Aguirre-Guitierrez et al 2017
Habitat	Habitat diversity	Number of land-use types	1	Number of land use classes	Aguirre-Guitierrez et al 2017
Habitat	Habitat-availability	Meadows / Grassland	-1	Proportion of managed grassland / naturlal grassland / sandy soils vegetation	Aguirre-Guitierrez et al 2017
Vegetation	Microclimate	Vegetation height	interm	Average vegetation height, percentage of vegetation at differnt heights	Aguirre-Guitierrez et al 2017
Vegetation	Microclimate	Vegetation height	0	Vegetation skewness	Aguirre-Guitierrez et al 2017
Vegetation	Microclimate	Vegetation height	1	Vegetation height SD	Aguirre-Guitierrez et al 2017
Habitat	Habitat-availability	Wetlands	1	Proportion of moors and peat / marsh vegetation	Aguirre-Guitierrez et al 2017
Environment	Topography	Elevation	-1	Altitude	Dallimer et al 2012
Environment	Topography	Elevation	0	Highest altitude	Dover et al 2011
Environment	Topography	Elevation	interm	Elevation	Gutierrez et al 2010
Environment	Topography	Elevation	interm	Mean elevation	Hawkins and Porter 2003b
Environment	Topography	Elevation	0	Elevation	Kerr et al 2001
Environment	Topography	Elevation	1	Elevation	Kumar et al 2009
Environment	Topography	Elevation	interm	Mean Elevation	Mac Nally et al. 2003
Environment	Topography	Elevation	1	Elevational range	Chen et al 2014
Environment	Topography	Elevation	0	Altitude	Marini et al 2009
Environment	Topography	Elevation	interm	Elevation	Wettstein and Schmid 1999
Environment	Topography	Elevation	0	Range in Elevation	Hawkins and Porter 2003b
Environment	Climate-Gradient	ENSO	0	El Niño-Southern Oscillation	Badik et al 2015
Environment	Topography	Elevation	1	Range in Elevation	Hawkins and Porter 2003a
Environment	Topography	Elevation	0	Standard deviation of DEM	Ozdemirel 2013
Environment	Climate-Variability	Evapotranspiraton	-1	Coefficient of variation of mean monthly actual evapotranpiration	Chen et al 2014
Environment	Climate-Gradient	ENSO	-1	El Niño-Southern Oscillation	Nice et al 2014
Environment	Climate-Gradient	Evapotranspiraton	1	Annual actual evapotranspiration	Chen et al 2014
Environment	Climate-Variability	Evapotranspiraton	-1	Coefficient of variation of mean monthly potential evapotranspiration	Chen et al 2014
Environment	Climate-Gradient	Evapotranspiraton	1	Potential evapotranspiration	Chen et al 2014
Environment	Topography	Exposure	0	Northern and eastern aspect	Dover et al 2011
Environment	Climate-Gradient	Evapotranspiraton	1	Annual actual evapotranspiration	Hawkins 2010
Habitat	Habitat-availability	Artificial surfaces	-1	Sealed surface	Dallimer et al 2012
Environment	Topography	Exposure	0	Multiple Apects	Dover et al 2011
Environment	Topography	Exposure	1	SD of topographic exposure	Mac Nally et al. 2003
Habitat	Habitat configuration	Connectivity	0	Nearest meadow	Dover et al 2011
Environment	Climate-Gradient	Evapotranspiraton	0	Potential evapotranspiration	Hawkins and Porter 2003a
Environment	Climate-Gradient	Evapotranspiraton	1	Actual evapotranspiration	Hawkins and Porter 2003a
Habitat	Land-use intensity	Grazing	-1	Summer grazing	Dover et al 2011
Habitat	Habitat diversity	Habitat diversity	1	Habitat diversity	Dallimer et al 2012
Habitat	Land-use intensity	Human density	interm	Human population	Dallimer et al 2012
Habitat	Habitat configuration	Patch numbers	0	Number of meadows, hay meadows	Dover et al 2011
Habitat	Land-use intensity	Shrub cover	-1	Shrubs in meadows	Dover et al 2011
Habitat	Land-use intensity	Tree cover	-1	Tree	Dallimer et al 2012
Habitat	Land-use intensity	Water surface	-1	Water in meadow	Dover et al 2011
Habitat	Habitat-availability	Water surface	0	Water	Dallimer et al 2012
Vegetation	Resource diversity	Floral density	1	Cover of native plants	Fleishman et al 2005
Vegetation	Resource diversity	Floral richness	1	Plant species richness	Fleishman et al 2005
Vegetation	Resource diversity	Floral richness	1	Native plant species richness	Fleishman et al 2005
Vegetation	Resource diversity	Nectar availability	1	Nectar availability	Fleishman et al 2005
Vegetation	Resource diversity	Floral density	0	Flower abundance	Flick et al 2012
Vegetation	Resource diversity	Floral richness	0	Flower species richness	Flick et al 2012
Habitat	Habitat diversity	Number of land-use types	-1	Patch richness	Flick et al 2012
Habitat	Habitat-availability	Habitat area	1	Habitat amount	Flick et al 2012
Habitat	Habitat configuration	Patch size	1	Patch density (hight patch density = many smaller patches)	Flick et al 2012
Habitat	Land-use intensity	Traffic	-1	Average traffic	Flick et al 2012
Environment	Climate-Gradient	Evapotranspiraton	0	Potential evapotranspiration	Hawkins and Porter 2003b
Habitat	Habitat-availability	Forest	0	Forest	Gutierrez et al 2010
Habitat	Habitat-availability	Meadows / Grassland	0	Pasture / meadows	Gutierrez et al 2010
Habitat	Habitat-availability	Shrubland	0	Shrubland	Gutierrez et al 2010
Environment	Climate-Variability	Precipitation	1	Coefficient of variation of the days without rain recorded for sampling year	Badik et al 2015
Environment	Climate-Gradient	Evapotranspiraton	1	Actual evapotranspiration	Hawkins and Porter 2003b
Environment	Climate-Gradient	Evapotranspiraton	1	Potential evapotranspiration	Kerr et al 2001
Habitat	Habitat-availability	Wetlands	0	River length	Gutierrez et al 2010
Environment	Climate-Gradient	Evapotranspiraton	0	Actual evapotranspiration	Kerr et al 2001
Others	–	GVI	1	Annual global vegetation index	Hawkins 2010
Environment	Climate-Variability	Precipitation	-1	Coefficient of variation of mean monthly precipitation	Chen et al 2014
Environment	Climate-Gradient	Evapotranspiraton	1	Actual evapotranspiration	Kumar et al 2015
Others	–	Area age	0	Area age	Hawkins and Porter 2003a
Environment	Climate-Variability	Precipitation	0	Precipitation seasonality	Ozdemirel 2013
Environment	Climate-Variability	Precipitation	1	Prcipitation seasonality	Pekin 2013
Environment	Climate-Gradient	Evapotranspiraton	0	Actual/otential evapotranspiration	Mendez et al 2007
Environment	Topography	Exposure	0	Mean topographic exposure	Kumar et al 2009
Environment	Topography	Exposure	0	Northern and eastern aspect	Ozdemirel 2013
Environment	Topography	Exposure	0	N, S etc	Topp and Loos 2019
Environment	Climate-Gradient	Generic	interm	Climate	Stefanescu et al 2004
Vegetation	Resource diversity	Floral richness	0	Pant species diversity	Hawkins and Porter 2003a
Vegetation	Resource diversity	Floral richness	0	Total plant richness	Hawkins and Porter 2003b
Vegetation	Resource diversity	Floral richness	0	Butterfly plant richness	Hawkins and Porter 2003b
Habitat	Habitat diversity	Number of land-use types	0	Land cover diversity	Hawkins and Porter 2003a
Habitat	Habitat diversity	Number of plant communities	0	Number of community types	Hawkins and Porter 2003b
Environment	Climate-Gradient	Last snow	1	Ordinal date of the last snow event of the sampling period	Badik et al 2015
Environment	Climate-Gradient	Moisture	1	Moisture index	Kumar et al 2015
Others	–	GVI	0	Generalised global vgetation index	Hawkins and Porter 2003a
Environment	Climate-Variability	Seasonality	1	Averaged monthly pacific decadal oscillation (PDO) index for the sampling year	Badik et al 2015
Environment	Climate-Variability	Seasonality	0	Range in temperature	Hawkins and Porter 2003b
Environment	Climate-Variability	Seasonality	0	Growing season	Hawkins and Porter 2003b
Environment	Climate-Variability	Seasonality	0	Seasonality	Hawkins and Porter 2003b
Environment	Climate-Gradient	Precipitation	0	Ordinal date of the first precipitation event	Badik et al 2015
Environment	Climate-Gradient	Precipitation	0	Ordinal date of the first snow event	Badik et al 2015
Environment	Climate-Gradient	Precipitation	-1	Mean precipitation per event	Badik et al 2015
Environment	Climate-Gradient	Precipitation	-1	Total number of precipitation events	Badik et al 2015
Environment	Climate-Gradient	Precipitation	1	annual precipitation	Chen et al 2014
Environment	Climate-Gradient	Precipitation	0	Annual precipitation	Hawkins and Porter 2003a
Environment	Climate-Gradient	Precipitation	0	Annual precipitation	Hawkins and Porter 2003b
Environment	Climate-Gradient	Precipitation	1	Annual precipitation	Kivinen et al 2007
Environment	Climate-Gradient	Precipitation	1	Mean annual precipitation	Kumar et al 2015
Habitat	Habitat diversity	Number of land-use types	1	Land cover diversity	Kerr et al 2001
Habitat	Habitat-availability	Artificial surfaces	-1	Built up areas	Kivinen et al 2007
Habitat	Land-use intensity	Crop cover	-1	Small-scale agricultural mosaic	Kivinen et al 2007
Habitat	Habitat-availability	Forest	1	Arable land	Kivinen et al 2007
Habitat	Habitat-availability	Forest	-1	Forests	Kivinen et al 2007
Environment	Climate-Gradient	Precipitation	0	Mean annual precipitation	Mac Nally et al. 2003
Habitat	Habitat-availability	Meadows / Grassland	interm	Grasslands	Kivinen et al 2007
Environment	Climate-Gradient	Precipitation	1	Winter precipitation	Nice et al 2014
Environment	Climate-Gradient	Precipitation	0	Spring precipitation	Nice et al 2014
Habitat	Habitat configuration	Connectivity	0	Edge density	Kumar et al 2009
Environment	Climate-Gradient	Precipitation	0	Annual precipitation	Pekin 2013
Environment	Climate-Gradient	Precipitation	-1	Aridity	Stefanescu et al 2011
Vegetation	Resource diversity	Floral richness	1	Plant species richness	Kumar et al 2009
Habitat	Habitat-availability	Forest	0	Proportion of deciduous	Kumar et al 2009
Habitat	Habitat diversity	Number of land-use types	-1	Patch richness density	Kumar et al 2009
Habitat	Habitat-availability	Meadows / Grassland	0	Proportion of grasslands	Kumar et al 2009
Habitat	Habitat configuration	Patch distribution	-1	Interspersion and juxtaposition index	Kumar et al 2009
Habitat	Habitat configuration	Patch size	-1	Mean patch size	Kumar et al 2009
Habitat	Habitat-availability	Shrub	0	Proportion of shrubland	Kumar et al 2009
Habitat	Land-use intensity	Slope	0	Slope	Kumar et al 2009
Vegetation	Microclimate	Vegetation height	-1	Average vegetation height	Kumar et al 2009
Environment	Climate-Gradient	Precipitation	-1	Precipitation	White and Kerr 2007
Environment	Climate-Gradient	Snow	1	Snow depth	Nice et al 2014
Environment	Climate-Gradient	Temperature	1	Number of growing degree days for winter and spring	Badik et al 2015
Habitat	Land-use intensity	Shrub cover	-1	Shrub density	Kumar et al 2015
Vegetation	Resource diversity	Shrub diversity	1	Shrub species richness	Kumar et al 2015
Environment	Climate-Gradient	Temperature	0	Annual average daily maximum temperature	Badik et al 2015
Habitat	Land-use intensity	Tree cover	-1	Tree density	Kumar et al 2015
Vegetation	Resource diversity	Tree diversity	1	Tree species richness	Kumar et al 2015
Habitat	Land-use intensity	Field margins	-1	Margin with	Kuussaari et al 2007
Vegetation	Resource diversity	Floral density	interm	Flower abundance	Kuussaari et al 2007
Habitat	Land-use intensity	Grazing	-1	Grazing intensity	Kuussaari et al 2007
Habitat	Habitat-availability	Meadows / Grassland	0	Area of semi-natural grassland	Kuussaari et al 2007
Vegetation	Microclimate	Moisture	-1	Soil moisture	Kuussaari et al 2007
Habitat	Land-use intensity	Number of cuts	-1	Mowing	Kuussaari et al 2007
Habitat	Habitat configuration	Openess	interm	Within-patch openess	Kuussaari et al 2007
Habitat	Habitat configuration	Openess	interm	Landscape openess	Kuussaari et al 2007
Habitat	Land-use intensity	Slope	-1	Slope angle	Kuussaari et al 2007
Environment	Climate-Gradient	Temperature	interm	Annual average daily minimum temperature	Badik et al 2015
Environment	Climate-Gradient	Temperature	1	Annual mean temperature	Chen et al 2014
Vegetation	Microclimate	Vegetation height	interm	Vegetation height	Kuussaari et al 2007
Environment	Climate-Gradient	Windiness	-1	Windiness during transect counts	Kuussaari et al 2007
Habitat	Habitat-availability	Artificial surfaces	0	Fraction cover of artificial surfaces	Luppi et al 2018
Habitat	Land-use intensity	Crop cover	1	Fraction cover arable lands	Luppi et al 2018
Habitat	Land-use intensity	Crop types	1	Maize, wheat, barley, soybean, Medicago sativa	Luppi et al 2018
Habitat	Land-use intensity	Field margins	0	Herbaceous margins along crop fields / width of herbaceous margin	Luppi et al 2018
Vegetation	Resource diversity	Floral density	1	Abundance of flowers as sum of the abundance-score based on cover / percentage cover of dicotyledons in field margin	Luppi et al 2018
Habitat	Habitat-availability	Forest	1	Fraction cover forests	Luppi et al 2018
Habitat	Land-use intensity	Hedgerows	-1	Hedgerows along crop fields / wood / hedgerow gaps described as by Pywell et al. (2004) / percentage cover of bramble bushes	Luppi et al 2018
Habitat	Habitat-availability	Meadows / Grassland	1	Fraction cover meadows, meadows in cropland and inside urban green areas	Luppi et al 2018
Habitat	Land-use intensity	Number of cuts	0	Number of cuts of meadows	Luppi et al 2018
Vegetation	Microclimate	Shelter	0	Amount of shelter estimated with method described by Dover (1996)	Luppi et al 2018
Habitat	Land-use intensity	uncultivated / ruderal	0	Uncultivated arable lands	Luppi et al 2018
Vegetation	Microclimate	Vegetation height	0	Hedgerow height / average height of herbaceous layer	Luppi et al 2018
Others	–	Others	0	Distace to running water	Mac Nally et al. 2003
Environment	Climate-Gradient	Temperature	0	Winter solstice insolationintensity	Gutierrez et al 2010
Environment	Climate-Variability	Seasonality	0	Irregularity	Hawkins and Porter 2003b
Environment	Climate-Gradient	Temperature	1	Summer solstice insolationintensity	Gutierrez et al 2010
Environment	Climate-Variability	Seasonality	0	SD of slolar insolation	Mac Nally et al. 2003
Habitat	Land-use intensity	Slope	0	Slope	Mac Nally et al. 2003
Environment	Climate-Gradient	Temperature	1	Average annual temperature	Hawkins 2010
Habitat	Land-use intensity	Bare-ground	0	Bare-ground cover	Marini et al 2009
Environment	Climate-Gradient	Temperature	0	Mean daily temperature in the coldest month	Hawkins and Porter 2003a
Habitat	Land-use intensity	Fertilizer	0	Fertiliser nitrogen	Marini et al 2009
Vegetation	Resource diversity	Floral density	0	Abundance of flowering forbs	Marini et al 2009
Vegetation	Resource diversity	Floral richness	0	Number of forb species	Marini et al 2009
Vegetation	Resource diversity	Floral richness	1	Number of plant species	Marini et al 2009
Habitat	Habitat-availability	Forest	1	Proportion of forest area	Marini et al 2009
Habitat	Habitat-availability	Meadows / Grassland	0	Proportion of grassland area	Marini et al 2009
Habitat	Land-use intensity	Number of cuts	0	Number of cuts per yer	Marini et al 2009
Habitat	Land-use intensity	Phosphorus	0	Olsen phosphorus in soil	Marini et al 2009
Habitat	Land-use intensity	Protein	0	Content of rew protein in the herbage	Marini et al 2009
Habitat	Land-use intensity	Slope	0	Mean slope	Marini et al 2009
Vegetation	Microclimate	Vegetation height	0	Sward height	Marini et al 2009
Habitat	Habitat-availability	Artificial surfaces	1	Percentage cover of sealed area	Melliger et al 2017
Habitat	Habitat-availability	Habitat area	1	Habitat size (log)	Melliger et al 2017
Habitat	Land-use intensity	Uncultivated / ruderal	-1	Percentage cover of ruderal areas	Melliger et al 2017
Habitat	Habitat-availability	Water surface	0	Water surface area	Melliger et al 2017
Environment	Climate-Gradient	Temperature	0	Annual mean temperature	Hawkins and Porter 2003a
Habitat	Habitat diversity	Habitat diversity	1	Habitat-diversity	Mendez et al 2007
Vegetation	Resource diversity	Host-plant diversity	1	Host-plant diversity	Mendez et al 2007
Environment	Climate-Variability	Seasonality	-1	Coast	Mendez et al 2007
Environment	Climate-Gradient	Temperature	0	Minimum temperature	Hawkins and Porter 2003b
Environment	Climate-Gradient	Temperature	0	Maximumm temperature	Hawkins and Porter 2003b
Environment	Climate-Gradient	Temperature	0	Hot days	Hawkins and Porter 2003b
Environment	Climate-Gradient	Temperature	0	Cold days	Hawkins and Porter 2003b
Environment	Climate-Gradient	Temperature	1	Growing degree days	Kivinen et al 2007
Environment	Climate-Gradient	Temperature	1	Mean temperature of the coldest month	Kivinen et al 2007
Environment	Climate-Gradient	Temperature	1	Mean annual temperature	Kumar et al 2015
Environment	Climate-Gradient	Temperature	1	Temperature druing transect counts	Kuussaari et al 2007
Environment	Climate-Gradient	Temperature	1	Sunshine during trasect counts	Kuussaari et al 2007
Environment	Climate-Gradient	Temperature	0	Mean solar insolation	Mac Nally et al. 2003
Environment	Climate-Gradient	Temperature	1	Growing degree-days	Mendez et al 2007
Others	–	Soil	0	Metamorphic rock	Gutierrez et al 2010
Others	–	Soil	0	Soil heterogeneity	Ozdemirel 2013
Others	–	Soil	-1	Soil acidity	Stefanescu et al 2004
Environment	Climate-Variability	Temperature	-1	Standard deviation of mean monthly temperature	Chen et al 2014
Environment	Climate-Variability	Temperature	1	Range in Temperature	Hawkins 2010
Environment	Climate-Gradient	Temperature	0	Mean January temperature	Mendez et al 2007
Environment	Climate-Gradient	Temperature	1	Winter minimum Temperature	Nice et al 2014
Environment	Climate-Gradient	Temperature	-1	Spring maximum temperature	Nice et al 2014
Habitat	Habitat-availability	Wetlands	0	Lake shore line	Ozdemirel 2013
Habitat	Habitat-availability	Wetlands	0	River intensity	Ozdemirel 2013
Habitat	Land-use intensity	Fertilizer	0	Fertilizer use	Pekin 2013
Habitat	Habitat-availability	Habitat area	1	Natural land cover	Pekin 2013
Habitat	Land-use intensity	Pesticides	0	Pesticide use	Pekin 2013
Environment	Climate-Variability	Temperature	0	Isothermality	Ozdemirel 2013
Environment	Climate-Gradient	Temperature	0	Winter maximum temperature	Nice et al 2014
Environment	Climate-Variability	Temperature	1	Solar radiation	Ozdemirel 2013
Environment	Climate-Gradient	Temperature	-1	Spring minimum temperature	Nice et al 2014
Habitat	Habitat configuration	Edge density	-1	Edge permeability	Robinson et al 2014
Habitat	Habitat diversity	Habitat diversity	0	Habitat heterogeneity	Robinson et al 2014
Habitat	Habitat-availability	Habitat area	1	Habitat area	Robinson et al 2014
Habitat	Habitat-availability	Open habitat	1	Proportion of open habitat	Robinson et al 2014
Habitat	Habitat-availability	Wetlands	0	Water availability	Robinson et al 2014
Habitat	Land-use intensity	Precipitation	1	Field size	Schneider and Fry 2001
Vegetation	Resource diversity	Floral density	1	Flower abundance	Schneider and Fry 2001
Habitat	Habitat-availability	Forest	1	Percentage of forest	Schneider and Fry 2001
Habitat	Land-use intensity	Nutrient level	-1	Nutrient level	Schneider and Fry 2001
Habitat	Land-use intensity	Shrub cover	0	Cover of bush layer	Schneider and Fry 2001
Habitat	Land-use intensity	Tree cover	0	Cover of tree layer	Schneider and Fry 2001
Vegetation	Microclimate	Vegetation height	1	Vegetation height	Schneider and Fry 2001
Habitat	Habitat-availability	Artificial surfaces	-1	Urban area	Soga et al 2015
Habitat	Habitat configuration	Edge density	1	Woodland edges within a landscape	Soga et al 2015
Habitat	Habitat-availability	Forest	1	Woddland area	Soga et al 2015
Vegetation	Resource diversity	Host-plant diversity	0	Host-plant diversity	Soga et al 2015
Habitat	Land-use intensity	Agriculture	-1	Residfarmland	Stefanescu et al 2004
Habitat	Habitat-availability	Artificial surfaces	-1	Residurban	Stefanescu et al 2004
Environment	Climate-Gradient	Temperature	-1	Minimum temperature in January	Ozdemirel 2013
Habitat	Habitat diversity	Number of plant communities	0	Number of plant communities	Stefanescu et al 2004
Environment	Climate-Variability	Temperature	0	Temperature seasonality	Pekin 2013
Habitat	Habitat-availability	Meadows / Grassland	1	Grassland	Stefanescu et al 2011
Habitat	Land-use intensity	Generic	-1	Landscape intensity	Stefanescu et al 2011
Environment	Climate-Gradient	Temperature	-1	Maximum temperature in July	Ozdemirel 2013
Environment	Climate-Gradient	Temperature	1	Diurnal range of temperature	Ozdemirel 2013
Environment	Climate-Gradient	Temperature	-1	Annual mean temperature	Pekin 2013
Habitat	Land-use intensity	Burn age	0	Years since previous burn	Topp and Loos 2019
Habitat	Habitat configuration	Connectivity	0	Hanski Index	Topp and Loos 2019
Habitat	Land-use intensity	Crop cover	0	Per cent crop cover in the surrounding landscape	Topp and Loos 2019
Habitat	Land-use intensity	Crop types	0	wheat, also lucerne	Topp and Loos 2019
Vegetation	Resource diversity	Floral density	0	Cover of plants / vascular plants	Topp and Loos 2019
Vegetation	Resource diversity	Floral richness	1	Number of plants / vascular plants	Topp and Loos 2019
Habitat	Land-use intensity	Grazing	0	Named as site quality; lightly grazed, overgrazed, unman-aged, degraded	Topp and Loos 2019
Habitat	Habitat-availability	Microhabitat	-1	Classification of immediate surroundings of plot into five microhabitats	Topp and Loos 2019
Environment	Topography	Geographic	0	North/South position	Topp and Loos 2019
Habitat	Habitat configuration	Patch size	0	Size of patches of the studied habitat	Topp and Loos 2019
Environment	Climate-Gradient	Temperature	interm	Temperature	Stefanescu et al 2011
Habitat	Habitat-availability	Habitat area	1	Habitat area	Wettstein and Schmid 1999
Habitat	Land-use intensity	Management	-1	Management	Wettstein and Schmid 1999
Vegetation	Microclimate	Vegetation height	1	Combination of vegetation height and density	Wettstein and Schmid 1999
Habitat	Habitat-availability	Artificial surfaces	-1	Roads	White and Kerr 2007
Habitat	Land-use intensity	Generic	-1	Human footprint	White and Kerr 2007
Habitat	Habitat diversity	Generic	1	Elevation	White and Kerr 2007
Habitat	Habitat-availability	Human area	1	Human area	White and Kerr 2007
Habitat	Land-use intensity	Pesticides	-1	Insecticide	White and Kerr 2007
Environment	Climate-Gradient	Temperature	1	Temperature	White and Kerr 2007
Environment	Climate-Gradient	Total precipitation	0	Total precipitation for the sampling year	Badik et al 2015
