## Supplementary material for "Nitrogen deposition is negatively related to species richness and abundance of threatened species in Swiss butterflies": Excel file listing the butterfly species that were recorded in at least 20 study plots. For each species, the estimated effect size of N deposition on

### Sheet: Sheet 1
Genus	Species	RL	target species	Ndep_Effect
Adscita	statices-Komplex	NT	1	-0.960421
Aglais	urticae	LC	0	0.00802203
Anthocharis	cardamines	LC	0	-0.168869
Apatura	iris	NT	0	-0.125722
Aphantopus	hyperantus	LC	0	-0.357376
Aporia	crataegi	NT	1	-1.62224
Araschnia	levana	LC	0	0.0976622
Argynnis	adippe	LC	1	-0.677616
Argynnis	aglaja	LC	1	-0.891794
Argynnis	niobe	LC	1	-2.87634
Argynnis	paphia	LC	0	-0.0994601
Aricia	agestis-Komplex	LC	1	-0.998815
Aricia	eumedon	LC	1	-3.32842
Boloria	dia	NT	1	-2.09688
Boloria	euphrosyne	LC	0	-0.0855627
Boloria	napaea-Komplex	LC	0	-0.0833428
Boloria	selene	NT	1	-3.12852
Boloria	thore	LC	0	-1.01141
Boloria	titania	LC	0	-1.88615
Brenthis	ino	NT	1	-1.54819
Callophrys	rubi	LC	1	-1.67865
Carcharodus	alceae	NT	1	1.03253
Carterocephalus	palaemon	LC	0	-1.2503
Celastrina	argiolus	LC	0	0.367541
Coenonympha	gardetta-Komplex	LC	0	-1.09529
Coenonympha	pamphilus	LC	0	-0.555277
Colias	croceus	LC	0	-0.321647
Colias	hyale-Komplex	LC	1	-0.522265
Colias	palaeno	NT	0	-1.55503
Colias	phicomone	LC	1	0.605079
Cupido	argiades	NT	0	-1.6681
Cupido	minimus	LC	1	-1.5774
Erebia	aethiops	LC	1	-0.0896481
Erebia	alberganus	LC	1	-0.24288
Erebia	epiphron	LC	0	-0.160268
Erebia	euryale	LC	0	-0.997615
Erebia	gorge	LC	0	-0.282753
Erebia	ligea	LC	0	-0.407763
Erebia	manto	LC	0	0.311932
Erebia	medusa	NT	1	-0.883885
Erebia	melampus	LC	0	-1.72661
Erebia	meolans	LC	1	0.787665
Erebia	mnestra	LC	0	-2.70655
Erebia	montana	LC	0	-1.39574
Erebia	oeme	LC	1	-0.368421
Erebia	pandrose	LC	1	0.10478
Erebia	pharte	LC	0	-2.05629
Erebia	pluto	LC	0	5.22026
Erebia	pronoe	LC	1	-0.550811
Erebia	tyndarus	LC	0	-0.345698
Erynnis	tages	LC	0	-1.2548
Euphydryas	aurinia	LC	0	-0.66749
Euphydryas	cynthia	NT	1	-7.03894
Gonepteryx	rhamni	LC	0	0.447445
Hamearis	lucina	NT	1	-2.68675
Hesperia	comma	LC	1	-1.75333
Inachis	io	LC	0	-0.512488
Iphiclides	podalirius	NT	1	-0.454348
Issoria	lathonia	LC	1	-1.238
Lasiommata	maera	LC	1	-0.268073
Lasiommata	megera	LC	1	-0.245305
Lasiommata	petropolitana	LC	1	-0.506695
Leptidea	sinapis-Komplex	LC	0	-0.945794
Limenitis	camilla	LC	0	-0.228058
Lycaena	hippothoe	LC	1	-2.93904
Lycaena	phlaeas	LC	1	-1.35068
Lycaena	tityrus	LC	1	-0.763291
Lycaena	virgaureae	NT	1	-4.16527
Maculinea	arion	NT	1	-2.38019
Maniola	jurtina	LC	0	-0.492705
Melanargia	galathea	LC	1	-0.535823
Melitaea	athalia	LC	1	-1.84056
Melitaea	diamina	NT	1	-0.202592
Melitaea	phoebe	NT	1	-4.31585
Nymphalis	antiopa	VU	0	-2.651
Nymphalis	polychloros	LC	0	-0.227659
Ochlodes	venata	LC	0	-0.19149
Oeneis	glacialis	LC	0	-0.774273
Papilio	machaon	LC	0	-0.364118
Pararge	aegeria	LC	0	0.240539
Parnassius	apollo	NT	1	0.776912
Parnassius	phoebus	LC	1	-8.9183
Pieris	brassicae	LC	0	-0.106743
Pieris	napi-Komplex	LC	0	-0.0027626
Pieris	rapae-Komplex	LC	0	-0.227568
Plebeius	argus	NT	1	-3.08308
Plebeius	glandon	LC	1	-4.00385
Plebeius	idas	NT	1	-1.99338
Plebeius	optilete	LC	0	-1.17943
Plebeius	orbitulus	LC	1	-1.36855
Polygonia	c-album	LC	0	0.164546
Polyommatus	bellargus	LC	1	-1.59708
Polyommatus	coridon	LC	1	-1.73182
Polyommatus	damon	VU	1	-1.37025
Polyommatus	dorylas	NT	1	-5.29295
Polyommatus	eros	LC	1	-2.22256
Polyommatus	icarus	LC	0	-0.378867
Polyommatus	semiargus	LC	1	-0.441101
Polyommatus	thersites	VU	1	0.337206
Pontia	callidice	NT	0	-2.99817
Pyrgus	alveus-Komplex	LC	0	-1.60512
Pyrgus	malvae-Komplex	LC	1	0.286852
Spialia	sertorius	NT	1	-0.624863
Thymelicus	lineola	LC	1	-3.7533
Thymelicus	sylvestris	LC	1	-0.741849
Vanessa	atalanta	LC	0	-0.372957
Vanessa	cardui	LC	0	-0.606604
Zygaena	exulans	LC	1	-1.82861
Zygaena	filipendulae	LC	0	-0.894426
Zygaena	lonicerae	LC	0	-2.49862
Zygaena	loti	LC	1	-1.22093
Zygaena	purpuralis	NT	0	-2.65669
Zygaena	transalpina	LC	0	-1.06229
